# Prebiotically Plausible Peptides can Self-assemble into β-rich Assemblies

**DOI:** 10.1101/2025.11.09.687475

**Authors:** Mikhail Makarov, Robin Kryštůfek, Matúš Friček, Edgar Manriquez-Sandoval, Soumya Dutta, Ján Michael Kormaník, Tadeáš Kalvoda, Václav Verner, Lucie Bednárová, Tatsiana Charnavets, Michal Lebl, Sean M. Brown, Romana Hadravová, Jan Konvalinka, Abhishek Singharoy, Stephen D. Fried, Klára Hlouchová

**Affiliations:** Department of Cell Biology, Faculty of Science, Charles University, Prague, 12800, Czech Republic; Institute of Organic Chemistry and Biochemistry, Czech Academy of Sciences, Prague, 16610, Czech Republic; Department of Physical Chemistry, Faculty of Science, Charles University, Prague 12843, Czech Republic; T. C. Jenkins Department of Biophysics, Johns Hopkins University, Baltimore, MD 21218, USA; School of Molecular Sciences, Arizona State University, Tempe, AZ, USA; Institute of Biotechnology of the Czech Academy of Sciences, BIOCEV, Vestec, 25250, Czech Republic; Department of Biological Sciences, University of Maryland Baltimore County, Baltimore, MD 21250, USA; Department of Chemistry, Johns Hopkins University, Baltimore, MD 21218, USA

**Keywords:** Peptide assembly, prebiotic chemistry, catalysis, protein structure, language models, peptide libraries, random sequences

## Abstract

Peptides can self-assemble into diverse morphologies in a programmable manner and hence are privileged building blocks used widely in nanotechnology. Most reported peptide nanostructures consist of one (or a few) defined sequence(s), as self-similarity is presumed to be essential for promoting assembly. While oligomerisation is seen as an important feature of the earliest functional polymers during the origin of life, prebiotic peptides were likely short, statistical, and non-templated – traits that seem incommensurate with robust self-assembly. Here we show that random 25-mer peptides can efficiently and spontaneously form highly thermostable, soluble assemblies rich with β-sheets. Notably, these nanostructures only emerge when random peptides are constructed with an “early” alphabet, consisting of the 10 canonical amino acids that were also prebiotically abundant – but not other alphabets tested. Hence, our findings show that peptide self-assembly does not require purity, and in fact compositional complexity is adaptive for preventing formation of insoluble structures. Altogether, this study showcases that unevolved sequences of prebiotically-abundant amino acids can readily produce foldable self-assembling polymers, thereby providing a potential steppingstone toward the first proteins, prior to the onset of purifying selection.

**Significance Statement:** Modern proteins are remarkable polymers that use a 20-letter amino acid alphabet arranged into specific sequences that arose from billions of years of evolution. However, in the prebiotic stages of Earth’s history, (i) some amino acids were likely not abundant – including all the canonical basic amino acids – as opposed to the canonical acidic amino acids, and (ii) sequences of peptides were likely statistical, preceding templated synthesis.

Here we report that random sequences composed from a prebiotically plausible acidic amino acid alphabet stand out in their capacity to promote peptide self-assembly. We observe that such soluble assemblies are β-sheet rich and may thus represent plausible scaffold of prebiotic interactions and catalysis.
