## Supplementary material for "Prebiotically Plausible Peptides can Self-assemble into β-rich Assemblies": Dataset S1

### Sheet: Synthesis
	8E library
Fmoc-amino acid	Product code	Mass (mg)	Molecular weight (g/mol)	Amount (mmol)
Fmoc-Ala	FAA1005	339.421	329.33	1.03064
Fmoc-Gly	FAA1050	274.95	297.3	0.924824
Fmoc-Leu	FAA1120	562.226	353.4	1.5909
Fmoc-Ile	FAA1110	1965.42	353.4	5.56146
Fmoc-Val	FAA1245	1228.74	339.39	3.62044
Fmoc-Pro	FAA1185	468.363	355.4	1.31785
Fmoc-Ser(tBu)	FAA1190	342.265	383.44	0.892618
Fmoc-Thr(tBu)	FAA1210	608.683	397.47	1.53139
	8E+Lys,Arg library
Fmoc-amino acid	Product code	Mass (mg)	Molecular weight (g/mol)	Amount (mmol)
Fmoc-Ala	FAA1005	272.339	329.33	0.82695
Fmoc-Gly	FAA1050	220.61	297.3	0.742045
Fmoc-Leu	FAA1120	451.11	353.4	1.27648
Fmoc-Ile	FAA1110	1576.98	353.4	4.46231
Fmoc-Val	FAA1245	985.899	339.39	2.90491
Fmoc-Pro	FAA1185	375.798	355.4	1.05739
Fmoc-Ser(tBu)	FAA1190	274.622	383.44	0.716205
Fmoc-Thr(tBu)	FAA1210	488.385	397.47	1.22873
Fmoc-Lys(Boc)	FAA1125	750.835	468.53	1.60253
Fmoc-Arg(Pmc)	FAA1351	1088.6	662.81	1.6424
	8E+Dap,Dab library
Fmoc-amino acid	Product code	Mass (mg)	Molecular weight (g/mol)	Amount (mmol)
Fmoc-Ala	FAA1005	281.534	329.33	0.854869
Fmoc-Gly	FAA1050	228.058	297.3	0.767098
Fmoc-Leu	FAA1120	466.34	353.4	1.31958
Fmoc-Ile	FAA1110	1630.22	353.4	4.61297
Fmoc-Val	FAA1245	1019.18	339.39	3.00299
Fmoc-Pro	FAA1185	388.486	355.4	1.09309
Fmoc-Ser(tBu)	FAA1190	283.893	383.44	0.740385
Fmoc-Thr(tBu)	FAA1210	504.874	397.47	1.27022
Fmoc-Dap(Boc)	FAA1367	623.543	426.47	1.4621
Fmoc-Dab(Boc)	FAA1364	603.726	440.5	1.37055
	8E+Asp,Glu library
Fmoc-amino acid	Product code	Mass (mg)	Molecular weight (g/mol)	Amount (mmol)
Fmoc-Ala	FAA1005	332	329.33	1.00811
Fmoc-Gly	FAA1050	270	297.3	0.908174
Fmoc-Leu	FAA1120	553	353.4	1.5648
Fmoc-Ile	FAA1110	1934	353.4	5.47255
Fmoc-Val	FAA1245	1208	339.39	3.55933
Fmoc-Pro	FAA1185	460	355.4	1.29432
Fmoc-Ser(tBu)	FAA1190	336	383.44	0.876278
Fmoc-Thr(tBu)	FAA1210	599	397.47	1.50703
Fmoc-Asp(OtBu)	FAA1020	455	411.45	1.10585
Fmoc-Glu(OtBu)	FAA1045	489	443.51	1.10257
	8E+Aad,Api library
Fmoc-amino acid	Product code	Mass (mg)	Molecular weight (g/mol)	Amount (mmol)
Fmoc-Ala	FAA1005	301.533	329.33	0.915595
Fmoc-Gly	FAA1050	244.258	297.3	0.821589
Fmoc-Leu	FAA1120	499.466	353.4	1.41332
Fmoc-Ile	FAA1110	1746.03	353.4	4.94065
Fmoc-Val	FAA1245	1091.58	339.39	3.21631
Fmoc-Pro	FAA1185	416.082	355.4	1.17074
Fmoc-Ser(tBu)	FAA1190	304.06	383.44	0.792978
Fmoc-Thr(tBu)	FAA1210	540.738	397.47	1.36045
Fmoc-L-Aad(tBu)	FAA1920	407.196	439.5	0.926498
Fmoc-L-Api(tBu)	FAA3230	420.167	453.5	0.926498
	8E+Lys,Arg,Asp,Glu library
Fmoc-amino acid	Product code	Mass (mg)	Molecular weight (g/mol)	Amount (mmol)
Fmoc-Ala	FAA1005	245.148	329.33	0.744385
Fmoc-Gly	FAA1050	198.584	297.3	0.667958
Fmoc-Leu	FAA1120	406.07	353.4	1.14904
Fmoc-Ile	FAA1110	1419.53	353.4	4.01679
Fmoc-Val	FAA1245	887.464	339.39	2.61488
Fmoc-Pro	FAA1185	338.277	355.4	0.951822
Fmoc-Ser(tBu)	FAA1190	247.203	383.44	0.644697
Fmoc-Thr(tBu)	FAA1210	439.624	397.47	1.10605
Fmoc-Lys(Boc)	FAA1125	675.87	468.53	1.44253
Fmoc-Arg(Pmc)	FAA1351	979.909	662.81	1.47842
Fmoc-Asp(OtBu)	FAA1020	334.593	411.45	0.813205
Fmoc-Glu(OtBu)	FAA1045	359.155	443.51	0.809801
	8E+Dap,Dab,Asp,Glu library
Fmoc-amino acid	Product code	Mass (mg)	Molecular weight (g/mol)	Amount (mmol)
Fmoc-Ala	FAA1005	252.574	329.33	0.766932
Fmoc-Gly	FAA1050	204.599	297.3	0.68819
Fmoc-Leu	FAA1120	418.369	353.4	1.18384
Fmoc-Ile	FAA1110	1462.53	353.4	4.13845
Fmoc-Val	FAA1245	914.345	339.39	2.69408
Fmoc-Pro	FAA1185	348.524	355.4	0.980651
Fmoc-Ser(tBu)	FAA1190	254.69	383.44	0.664225
Fmoc-Thr(tBu)	FAA1210	452.939	397.47	1.13956
Fmoc-Dap(Boc)	FAA1367	541.834	426.47	1.27051
Fmoc-Dab(Boc)	FAA1364	559.472	440.5	1.27008
Fmoc-Asp(OtBu)	FAA1020	344.728	411.45	0.837836
Fmoc-Glu(OtBu)	FAA1045	370.033	443.51	0.834329
	8E+Lys,Arg,Aad,Api library
Fmoc-amino acid	Product code	Mass (mg)	Molecular weight (g/mol)	Amount (mmol)
Fmoc-Ala	FAA1005	245.148	329.33	0.744385
Fmoc-Gly	FAA1050	198.584	297.3	0.667958
Fmoc-Leu	FAA1120	406.07	353.4	1.14904
Fmoc-Ile	FAA1110	1419.53	353.4	4.01679
Fmoc-Val	FAA1245	887.464	339.39	2.61488
Fmoc-Pro	FAA1185	338.277	355.4	0.951822
Fmoc-Ser(tBu)	FAA1190	247.203	383.44	0.644697
Fmoc-Thr(tBu)	FAA1210	439.624	397.47	1.10605
Fmoc-Lys(Boc)	FAA1125	682.069	468.53	1.45576
Fmoc-Arg(Pmc)	FAA1351	988.897	662.81	1.49198
Fmoc-L-Aad(tBu)	FAA1920	333.779	439.5	0.759451
Fmoc-L-Api(tBu)	FAA3230	344.836	453.5	0.760387
	8E+Dap,Dab,Aad,Api library
Fmoc-amino acid	Product code	Mass (mg)	Molecular weight (g/mol)	Amount (mmol)
Fmoc-Ala	FAA1005	245.148	329.33	0.744385
Fmoc-Gly	FAA1050	198.584	297.3	0.667958
Fmoc-Leu	FAA1120	406.07	353.4	1.14904
Fmoc-Ile	FAA1110	1419.53	353.4	4.01679
Fmoc-Val	FAA1245	887.464	339.39	2.61488
Fmoc-Pro	FAA1185	338.277	355.4	0.951822
Fmoc-Ser(tBu)	FAA1190	247.203	383.44	0.644697
Fmoc-Thr(tBu)	FAA1210	439.624	397.47	1.10605
Fmoc-Dap(Boc)	FAA1367	546.956	426.47	1.28252
Fmoc-Dab(Boc)	FAA1364	564.761	440.5	1.28209
Fmoc-L-Aad(tBu)	FAA1920	343.984	439.5	0.782672
Fmoc-L-Api(tBu)	FAA3230	355.379	453.5	0.783636
